# MMINT: a Metabolic Model Interactive Network Tool for the exploration and comparative visualisation of metabolic networks

**DOI:** 10.1101/2024.08.06.606923

**Authors:** Juan P. Molina Ortiz, Matthew J. Morgan, Amy M. Paten, Andrew C. Warden, Philip Kilby

**Affiliations:** CSIRO Environment, Canberra, ACT 2601, Australia; CSIRO Microbiomes for One Systems Health – Future Science Platform, Australia; CSIRO Advanced Engineering Biology – Future Science Platform, Australia; CSIRO Data61, Canberra, ACT 2601, Australia

## Abstract

Genome-scale metabolic models (GEMs) are essential tools in systems and synthetic biology, enabling the mathematical simulation of metabolic pathways encoded in genomes to predict phenotypes. The complexity of GEMs, however, can often limit the interpretation and comparison of their outputs. Here, we present MMINT (Metabolic Modelling Interactive Network Tool), designed to facilitate the exploration and comparison of metabolic networks. MMINT employs GEM networks and flux solutions derived from Constraint Based Analysis (e.g. Flux Balance Analysis) to create interactive visualizations. This tool allows for seamless toggling of source and target metabolites, network decluttering, enabling exploration and comparison of flux solutions by highlighting similarities and differences between metabolic states, which enhances the identification of mechanistic drivers of phenotypes. We demonstrate MMINT’s capabilities using the *Pyrococcus furiosus* GEM, showcasing its application in distinguishing the metabolic drivers of acetate- and ethanol-producing phenotypes. By providing an intuitive and responsive model-exploration experience, MMINT addresses the need for a tool that simplifies the interpretation of GEM outputs and supports the discovery of novel metabolic engineering strategies. MMINT is available at https://doi.org/10.6084/m9.figshare.26409328

**Graphical abstract:** *MMINT functionalities provide an intuitive and responsive model-exploration experience, enabling flux solution comparison and the identification of metabolic drivers of phenotypes*
