## Supplementary file 3 for "MMINT: a Metabolic Model Interactive Network Tool for the exploration and comparative visualisation of metabolic networks"

AI_DASH_2E	0
AOR_Isovaleraldehyde	0
AOR_acetaldehyde	3.29265
Adh_iaa_nad	0
Adh_iaa_nadp	0
Biomass_Pfu	0.706977203
CGS	0.084868918
CysDmso	0
CysPdo	0
EX_14BD_LSQBKT_e_RSQBKT_	0
EX_C00001_LSQBKT_e_RSQBKT_	0
EX_C00009_LSQBKT_e_RSQBKT_	-0.607138645
EX_C00011_LSQBKT_e_RSQBKT_	56.60371564
EX_C00014_LSQBKT_e_RSQBKT_	0
EX_C00025_LSQBKT_e_RSQBKT_	0
EX_C00033_LSQBKT_e_RSQBKT_	46.09362047
EX_C00037_LSQBKT_e_RSQBKT_	0
EX_C00038_LSQBKT_e_RSQBKT_	0.000367
EX_C00041_LSQBKT_e_RSQBKT_	0
EX_C00042_LSQBKT_e_RSQBKT_	0.001980066
EX_C00047_LSQBKT_e_RSQBKT_	0.075246
EX_C00049_LSQBKT_e_RSQBKT_	0.0638605
EX_C00059_LSQBKT_e_RSQBKT_	4.337244823
EX_C00062_LSQBKT_e_RSQBKT_	0.0430535
EX_C00064_LSQBKT_e_RSQBKT_	0.010264
EX_C00065_LSQBKT_e_RSQBKT_	0.0761235
EX_C00070_LSQBKT_e_RSQBKT_	0.000176
EX_C00073_LSQBKT_e_RSQBKT_	0.0234565
EX_C00076_LSQBKT_e_RSQBKT_	0.287302765
EX_C00078_LSQBKT_e_RSQBKT_	0.0122415
EX_C00079_LSQBKT_e_RSQBKT_	0.0635635
EX_C00080_LSQBKT_e_RSQBKT_	1.303613529
EX_C00082_LSQBKT_e_RSQBKT_	0.013798
EX_C00086_LSQBKT_e_RSQBKT_	0.003354918
EX_C00097_LSQBKT_e_RSQBKT_	-4.126835823
EX_C00120_LSQBKT_e_RSQBKT_	8.20E-05
EX_C00123_LSQBKT_e_RSQBKT_	0.1067295
EX_C00135_LSQBKT_e_RSQBKT_	0.0193355
EX_C00148_LSQBKT_e_RSQBKT_	0.039086
EX_C00152_LSQBKT_e_RSQBKT_	0.045414
EX_C00153_LSQBKT_e_RSQBKT_	0.000409
EX_C00175_LSQBKT_e_RSQBKT_	0.00021
EX_C00183_LSQBKT_e_RSQBKT_	0.102436
EX_C00188_LSQBKT_e_RSQBKT_	0
EX_C00207_LSQBKT_e_RSQBKT_	0
EX_C00208_LSQBKT_e_RSQBKT_	-14.60721918
EX_C00238_LSQBKT_e_RSQBKT_	1.977434775
EX_C00255_LSQBKT_e_RSQBKT_	9.79E-05
EX_C00282_LSQBKT_e_RSQBKT_	103.7667897
EX_C00283_LSQBKT_e_RSQBKT_	0
EX_C00288_LSQBKT_e_RSQBKT_	0
EX_C00305_LSQBKT_e_RSQBKT_	8.325703151
EX_C00314_LSQBKT_e_RSQBKT_	0.000296
EX_C00378_LSQBKT_e_RSQBKT_	0
EX_C00407_LSQBKT_e_RSQBKT_	0.0686115
EX_C00466_LSQBKT_e_RSQBKT_	0
EX_C00469_LSQBKT_e_RSQBKT_	3.29265
EX_C00504_LSQBKT_e_RSQBKT_	4.50E-05
EX_C00568_LSQBKT_e_RSQBKT_	0.000365
EX_C00698_LSQBKT_e_RSQBKT_	156.3594903
EX_C00864_LSQBKT_e_RSQBKT_	0.000228
EX_C00954_LSQBKT_e_RSQBKT_	0
EX_C00989_LSQBKT_e_RSQBKT_	0
EX_C01013_LSQBKT_e_RSQBKT_	0
EX_C01330_LSQBKT_e_RSQBKT_	144.9768184
EX_C01342_LSQBKT_e_RSQBKT_	0.098696948
EX_C01845_LSQBKT_e_RSQBKT_	0
EX_C02632_LSQBKT_e_RSQBKT_	0
EX_C02823_LSQBKT_e_RSQBKT_	3.70E-05
EX_C03044_LSQBKT_e_RSQBKT_	0
EX_C05979_LSQBKT_e_RSQBKT_	0
EX_C06232_LSQBKT_e_RSQBKT_	0.000255
EX_C07086_LSQBKT_e_RSQBKT_	0
EX_C07328_LSQBKT_e_RSQBKT_	0
EX_C12486_LSQBKT_e_RSQBKT_	0.000809
EX_C14818_LSQBKT_e_RSQBKT_	0.0005185
EX_C14819_LSQBKT_e_RSQBKT_	0.00754606
EX_C16241_LSQBKT_e_RSQBKT_	0.000242
EX_C19609_LSQBKT_e_RSQBKT_	0.00021
EX_C19610_LSQBKT_e_RSQBKT_	0.000253
EX_C20679_LSQBKT_e_RSQBKT_	0
EX_salt_LSQBKT_e_RSQBKT_	-0.302545357
EX_trace_minerals_LSQBKT_e_RSQBKT_	-1
EX_vitamins_LSQBKT_e_RSQBKT_	-1
EX_yeast_extract_LSQBKT_e_RSQBKT_	-0.5
FeoB	0
GAM_biomass	52.83835601
LysAT	0
MalABC	14.60721918
MaltodextrinABC	0
NGAM	2.344
POR_acetaldehyde	0
PiT1	0.744900645
PstABCS	0
R00004	5.28081813
R00005	0
R00024	0.312136267
R00066	0
R00089	0
R00104	0.000353897
R00126	0
R00127	47.05899673
R00130	7.70E-05
R00135	0
R00137_H	0
R00143	0
R00150	0.359059699
R00156	0.263683921
R00158	0.175453166
R00161	3.51E-05
R00177	0.008647247
R00178	0.008647247
R00182	0
R00189	0.001950003
R00190	0
R00192	0
R00199	0
R00200	53.28522013
R00216	0.608425973
R00226	0.610269043
R00229	49.38627047
R00229_DASH_G	0
R00238	0.402948727
R00248	0.400038079
R00253	0.638333651
R00258	0.045079757
R00261	0
R00271	0.27565536
R00286	0
R00289	0.090351209
R00291	0
R00292_zws	0.022057689
R00306	0
R00317	0
R00330	1.074644235
R00332	0.094161351
R00345	0
R00351	-0.738668914
R00355	-1.234158716
R00371	0
R00405	0
R00405_DASH_G	0
R00416	0
R00418	0
R00420	0
R00424	7.12E-05
R00425	0
R00431	-1.97282763
R00434	0
R00480	0.179628599
R00481_zws	0.001980066
R00485	0
R00489	7.70E-05
R00491	0
R00509	0
R00510	0
R00512	0.013067725
R00519	-0.344162619
R00529	0
R00551	0
R00566	0.003354918
R00570	0.013102822
R00571	0.085916394
R00573	0
R00575	0
R00578	0.117361751
R00582	0
R00610	0
R00615	-0.000157937
R00617	0
R00658	-55.90837866
R00667	0.145555295
R00669	0
R00674	0.040709161
R00684	0
R00694	-0.148851222
R00700	0
R00709	0.738668914
R00717	0
R00720	0
R00722	0
R00734	-0.135533893
R00746	3.29265
R00768	0
R00833	0
R00847	0
R00848	0
R00864	0
R00885	0
R00892	0
R00945	0.20630726
R00946	0.084898981
R00955	0
R00962	0
R00965	0.175453166
R00966	0
R00985	0.040709161
R00986	0
R00994	0.297390668
R00997	0
R01007	0
R01009	0
R01010	0
R01015	-27.59210768
R01036	0
R01049	0.504172945
R01054	0
R01055	0
R01056	-1.141474658
R01057	-0.312136267
R01061	0
R01063	0
R01070	-27.65128928
R01071	-0.051220498
R01072	0.234840117
R01073	-0.040709161
R01078_zws	0
R01082	-0.608425973
R01083	0.191929326
R01086	0.183606533
R01087	0
R01090	-0.342152929
R01092	0
R01127	-0.286090678
R01130	0.094161351
R01132	0
R01135	0.191929326
R01137	0
R01157	0.000141735
R01161	0
R01163	0.051220498
R01187	0.006157771
R01196	52.24905569
R01197	-1.95E-06
R01200	0
R01206_zws	0
R01213	0.342152929
R01214	-0.268039095
R01216	-1.141474658
R01218	0.234840117
R01221	-0.598158728
R01226	-1.141397639
R01229	0
R01230	0.094161351
R01231	0
R01248	-0.145555295
R01268	-3.01E-05
R01286	0.084868918
R01325	0.738668914
R01334	0
R01373	0.148851222
R01384	0
R01397	0.175453166
R01398	0.183606533
R01444	0
R01465	0
R01466	0.094729618
R01512	0
R01513	0
R01515	0
R01518	-55.90837866
R01520_zws	0
R01521_zws	0
R01547	0
R01550	0
R01555_zws	14.60721918
R01567	0
R01618	0
R01641	-0.325165446
R01648	0
R01652	0.342152929
R01658	0.100737182
R01663	0.017192554
R01665	-0.017192554
R01714	0.325165446
R01715	0.284385115
R01716	7.12E-05
R01724	3.01E-05
R01728	0.135533893
R01771	0.179598536
R01773	-0.179598536
R01818	0
R01819_zws	0
R01821_zws	0
R01826	0.325165446
R01830_zws	0.325165446
R01857	0
R01869	0.276190348
R01870	-0.175453166
R01900	0.738668914
R01920_H	0
R01934	0.27565536
R01939	-0.27565536
R01954	0.183606533
R01978	-0.402948727
R01993	-0.175453166
R02002	0
R02003	0.100737182
R02016	0
R02017	0
R02018	0
R02019	0
R02021	0
R02024	0
R02060	0
R02061	0.100737182
R02082	-0.402948727
R02093	0.017192554
R02094	0.017192554
R02110_zws	0.011028844
R02111_zws	0
R02112_zws	0
R02133	0
R02135	-0.000188
R02142	0
R02199	-0.297390668
R02245	0.402948727
R02262	0
R02291	-0.179628599
R02300_H	-0.234840117
R02317	0
R02325	0
R02326	-0.017192554
R02331	0
R02334_zws	0
R02340	0.040709161
R02412	0.325165446
R02413	-0.325165446
R02421_zws	0
R02472_zws	7.70E-05
R02540	0
R02558	0
R02664	0
R02720	0
R02740_zws	29.11792938
R02765	0
R02869_H	0.000413486
R02918	0.135533893
R02946_yz	0
R02985	0
R03005	0.001950003
R03012	0.051220498
R03013	0.051220498
R03024	0
R03035	7.70E-05
R03038	0.224301243
R03066	7.12E-05
R03067	0
R03083	0.325165446
R03084	0.325165446
R03096	0
R03180	0
R03223_H	0
R03243	-0.051220498
R03269	7.70E-05
R03298	0
R03314	0.145555295
R03317	0
R03319	0
R03348_H	0.001980066
R03425	0
R03444	0.27565536
R03457	0.051220498
R03458	0
R03459	0
R03460	0.325165446
R03471	0
R03472	0
R03503	0
R03508	0.040709161
R03509	0.040709161
R03527	0
R03530	0
R03531	0
R03613	0
R03646	0.180251615
R03647	0
R03648	0.117361751
R03650	0.019909185
R03651	0.058747685
R03654	0.243631414
R03655	0.051220498
R03656	0.297390668
R03657	0.342152929
R03658	0.27565536
R03659	0.076251733
R03660	0.148851222
R03661	0.145555295
R03662	0.165598098
R03663	0.149296618
R03664	0.040709161
R03665	0.268039095
R03801	0
R03802	0
R03896	0.297390668
R03898	0.297390668
R03905	0
R03913	0
R03914	0
R03968	0.342152929
R04001	-0.342152929
R04035	0.051220498
R04037	0.051220498
R04125	0
R04144	0.234840117
R04158	0.050368591
R04173	0
R04190	0
R04208	0.234840117
R04231	7.70E-05
R04292	0.001980066
R04316	0
R04325	0.234840117
R04326	0
R04371	-0.27565536
R04378	0
R04405	0
R04420	0
R04426	0.342152929
R04440	-0.610269043
R04441	0.610269043
R04448	0
R04457	0
R04463	0.234840117
R04481	0
R04509	-3.01E-05
R04520	0.050368591
R04558	0.051220498
R04559	0.234870179
R04591	0.234870179
R04620	0
R04640	0.051220498
R04710	0
R04780_zws	0
R04858	0
R04880	0
R04929	0
R04983	0
R04990	0
R05066	0
R05068	-0.297390668
R05069	0.297390668
R05070	0.297390668
R05071	0.610269043
R05085	0
R05142	0
R05220	0
R05222	0
R05225	0
R05226	0
R05233	0
R05234	0
R05287	0
R05332	0
R05338	-1.141474658
R05551	0
R05553	7.12E-05
R05577	0.149252078
R05578	0.306120422
R05590	0
R05679	0.057201526
R05680	0
R05743	0
R05768	0
R05790	0
R05804	14.60721918
R05805	27.65128928
R06513	0
R06613	0.017192554
R06859	0
R06917	0
R06927	0
R06975	0.286090678
R07159	55.28410612
R07160_H	0
R07161_H	0
R07168	-0.084898981
R07176	0
R07181	3.051076692
R07268	0
R07274	0
R07280	0
R07281	0
R07302_yz	0
R07324	0.006157771
R07399	0.297390668
R07404_H	0.234870179
R07405	0.234870179
R07456	0
R08060	0
R08240	0
R08566_H	0
R08567_H	0
R08571_H	0
R08574	3.51E-05
R08639	14.51686797
R08648	0.297390668
R08946	0
R08966	0.012990706
R09107	0
R09365	0
R09378	7.70E-05
R09379	7.70E-05
R09394_zws	0
R09395	0
R09660	0.008647247
R09669	0
R09670	0
R09675	0
R09726	0
R09735	0
R09748	0
R09775	0.27565536
R09776	0.27565536
R09777	0.27565536
R09778	0.27565536
R09779	0.27565536
R09780_zws	-1.141474658
R09959	0
R09978	0
R09993	0
R10002	0
R10035_zws	0
R10039_zws	0
R10040_zws	0
R10061	0
R10093	0.402948727
R10147	0
R10267	0
R10268	0
R10280	0
R10281	0
R10337	0
R10338_H	0.003213183
R10339	0
R10347	0.003213183
R10455	0
R10460	0
R10463	0
R10531	0
R10555	0.312136267
R10602	0
R10703	0
R10711	-3.01E-05
R10712_H	-3.01E-05
R10806	0
R10820_DASH_G	0
R10820_zws	0
R10836	0
R10837	0
R10838	0
R10929	0.329161827
R10930	0.329161827
R10931	0.329161827
R10932	0.329161827
R10933	0.329161827
R10991	0
R11102	0
R11143	0
R11159_H	0.002657963
R11160	0.002362616
R11225	0
R11306	0
R11313	0
R11319	0
R11372	0
R11535	0.312136267
R11581	0
R11633	0.011848938
R11634	0.017192554
R11635	0
R11636	0.029041492
R11719	7.12E-05
R11889	0
R12594	0
RXN_19380	3.01E-05
RXN_DASH_11880	0
SerK	0
THFi	-0.234840117
THFs_2	7.12E-05
TP_C00954	0
TP_C01845	0
TP_C02632	0
TP_C03044	0
TP_C07086	0
TP_CO2	56.60371564
TP_Cl	0.013465617
TP_Cys	-4.135089323
TP_ETOH	3.29265
TP_H2	103.7667897
TP_H2O	-54.76216749
TP_H2S	0
TP_Mg	0
TP_NH3	0
TP_NH4	-1.315546135
TP_Pyr	0
TP_ace	46.09362047
TP_acetoin	0
TP_iaa	0
TP_suc	0.001980066
TP_sulfur	0
TP_uracil	0
TP_urea	0.003354918
Thi4	-3.01E-05
TreABC	0
TrkHG	0.119606302
acetoin_prod	0
acs3	0
acs3G	0
acs4	0
acs4G	0
acs5	0
acs5G	0
acs6	0
acs6G	0
acs7	0
acs7G	0
acs8	0
acs8G	0
acs9	0
acs9G	4.030234201
adk2	0
adk3	0
adk4	0
adkd	0
adocbls2	0
ahmmps	0
alaAGCS	0
ala_DASH_t	-0.269381
ampABC	0
ampms2	-3.01E-05
app	0
applp	0
artABC	0
asp_ionization	0
aspdpd	0
aspdppABC	0
atgh	0.006832935
atih	0.006157771
atps	26.35324811
auxAEC	0
betaABC	0
betaineABC	0
btnt2i	0
caMscS	-0.003189943
carb_met	0.007069772
cblat2	0
cdgggpp3	0.006832935
cdggipt	0.006157771
cellobioseABC	0
cellopentaoseABC	0
cellotetraoseABC	0
cellotrioseABC	0
chiABC	0
chol	0
cholABC	0
cirpoMOP	0
coABC	0
colMFS	0
corABC	0
cuABC	0
cuagPATP	0
cycloABC	0
cysAT	4.030234201
cytoNCS	0
dggpgp	0.006832935
dhord7	-0.100737182
dna_met	0.028279088
entABC	0
fe3abc	0.00478394
fedcabc	0
fruMFS	0
galacDMT	0
gdgts3	0.018688942
gentiobioseABC	0
gluABC	0
glu_ionization	0
glut2r	0.2310895
glut4	0
gly_DASH_t	-0.08659
gpp	0
gtpABC	0
hco3	0.593929878
hopABC	0
ics	0
icsG	0
inoABC	0
ior2	0
ior3	0
ipddi3y	0.100737182
lacMFS	0
laminaribioseABC	0
lps_core_met	0.03534886
manABC	0
mbh	106.8178664
mbs	0
metABC	0
metAT	0
metDMT	0
metdpd	0
metdppABC	0
mnABC	0
mobdabc	0
moxMOP	0
mrp	1.404873988
nadptd	0
nadtd	0
nfn1	1.087280642
nh4	0.948512552
niABC	0
nn5hbprt	0
nsr	0
oleABC	0
pla_met	0.000791814
pmvd	0.402948727
polya_DASH_t	0
polyas	0
pro_met	0.445395638
prodppABC	0
quinoMFS	0
rft	3.51E-05
rna_met	0.169674529
ros	0
rsr	0
rz5pp2	0
salt_convert	0.302545357
ser_DASH_t	0
sink_C02086	4.030234201
sink_C05382_LSQBKT_c_RSQBKT_	0.325165446
sink_C19787_LSQBKT_c_RSQBKT_	0.008647247
sink_C21615_LSQBKT_c_RSQBKT_	7.12E-05
so4ABC	0.011221347
sophoroseABC	0
sucMFS	0
sulTDT	0
tetraRND	0
thiABC	0.000188
thr_DASH_t	-0.054567
thzpsn	0
trace_met	0.009749216
trace_mineral_convert	1
triTTT	0
uaABC	0
vitamin_convert	1
vor4	0
xor1	4.030234201
xor2	0
yeast_extract_convert	0.5
zn2t4	0
