## Supplementary file 4 for "MMINT: a Metabolic Model Interactive Network Tool for the exploration and comparative visualisation of metabolic networks"

AI_DASH_2E	0
AOR_Isovaleraldehyde	0
AOR_acetaldehyde	47.88377772
Adh_iaa_nad	0
Adh_iaa_nadp	0
Biomass_Pfu	0.815045185
CGS	0.097876572
CODH	192.6537849
CysDmso	0
CysPdo	0
EX_14BD_LSQBKT_e_RSQBKT_	0
EX_C00001_LSQBKT_e_RSQBKT_	-10.79005468
EX_C00009_LSQBKT_e_RSQBKT_	-0.721003573
EX_C00011_LSQBKT_e_RSQBKT_	240.9457125
EX_C00014_LSQBKT_e_RSQBKT_	0
EX_C00025_LSQBKT_e_RSQBKT_	0
EX_C00033_LSQBKT_e_RSQBKT_	0
EX_C00037_LSQBKT_e_RSQBKT_	0
EX_C00038_LSQBKT_e_RSQBKT_	0.000367
EX_C00041_LSQBKT_e_RSQBKT_	0
EX_C00042_LSQBKT_e_RSQBKT_	0.002282737
EX_C00047_LSQBKT_e_RSQBKT_	0.075246
EX_C00049_LSQBKT_e_RSQBKT_	0.0638605
EX_C00059_LSQBKT_e_RSQBKT_	14.23954937
EX_C00062_LSQBKT_e_RSQBKT_	0.0430535
EX_C00064_LSQBKT_e_RSQBKT_	0.010264
EX_C00065_LSQBKT_e_RSQBKT_	2.503098875
EX_C00070_LSQBKT_e_RSQBKT_	0.000176
EX_C00073_LSQBKT_e_RSQBKT_	0.0234565
EX_C00076_LSQBKT_e_RSQBKT_	0.950991444
EX_C00078_LSQBKT_e_RSQBKT_	0.0122415
EX_C00079_LSQBKT_e_RSQBKT_	0.0635635
EX_C00080_LSQBKT_e_RSQBKT_	4.660109648
EX_C00082_LSQBKT_e_RSQBKT_	0.013798
EX_C00086_LSQBKT_e_RSQBKT_	0.003867748
EX_C00097_LSQBKT_e_RSQBKT_	-4.126835823
EX_C00120_LSQBKT_e_RSQBKT_	8.20E-05
EX_C00123_LSQBKT_e_RSQBKT_	0.1067295
EX_C00135_LSQBKT_e_RSQBKT_	0.0193355
EX_C00148_LSQBKT_e_RSQBKT_	0.039086
EX_C00152_LSQBKT_e_RSQBKT_	0.045414
EX_C00153_LSQBKT_e_RSQBKT_	0.000409
EX_C00175_LSQBKT_e_RSQBKT_	0.00021
EX_C00183_LSQBKT_e_RSQBKT_	0.102436
EX_C00188_LSQBKT_e_RSQBKT_	0
EX_C00207_LSQBKT_e_RSQBKT_	0
EX_C00208_LSQBKT_e_RSQBKT_	-14.60721918
EX_C00237_LSQBKT_e_RSQBKT_	-192.6537849
EX_C00238_LSQBKT_e_RSQBKT_	5.046422272
EX_C00255_LSQBKT_e_RSQBKT_	9.25E-05
EX_C00282_LSQBKT_e_RSQBKT_	192.6537849
EX_C00283_LSQBKT_e_RSQBKT_	0
EX_C00288_LSQBKT_e_RSQBKT_	0
EX_C00305_LSQBKT_e_RSQBKT_	27.492397
EX_C00314_LSQBKT_e_RSQBKT_	0.000296
EX_C00378_LSQBKT_e_RSQBKT_	0
EX_C00407_LSQBKT_e_RSQBKT_	0.0686115
EX_C00466_LSQBKT_e_RSQBKT_	0
EX_C00469_LSQBKT_e_RSQBKT_	47.88377772
EX_C00504_LSQBKT_e_RSQBKT_	4.50E-05
EX_C00568_LSQBKT_e_RSQBKT_	0.000365
EX_C00698_LSQBKT_e_RSQBKT_	516.709225
EX_C00864_LSQBKT_e_RSQBKT_	0.000228
EX_C00954_LSQBKT_e_RSQBKT_	0
EX_C00989_LSQBKT_e_RSQBKT_	0
EX_C01013_LSQBKT_e_RSQBKT_	0
EX_C01330_LSQBKT_e_RSQBKT_	479.1279885
EX_C01342_LSQBKT_e_RSQBKT_	0
EX_C01845_LSQBKT_e_RSQBKT_	0
EX_C02632_LSQBKT_e_RSQBKT_	0
EX_C02823_LSQBKT_e_RSQBKT_	3.70E-05
EX_C03044_LSQBKT_e_RSQBKT_	0
EX_C05979_LSQBKT_e_RSQBKT_	0
EX_C06232_LSQBKT_e_RSQBKT_	0.000255
EX_C07086_LSQBKT_e_RSQBKT_	0
EX_C07328_LSQBKT_e_RSQBKT_	0
EX_C12486_LSQBKT_e_RSQBKT_	0.000809
EX_C14818_LSQBKT_e_RSQBKT_	0.0005185
EX_C14819_LSQBKT_e_RSQBKT_	0.006814791
EX_C16241_LSQBKT_e_RSQBKT_	0.000242
EX_C19609_LSQBKT_e_RSQBKT_	0.00021
EX_C19610_LSQBKT_e_RSQBKT_	0.000253
EX_C20679_LSQBKT_e_RSQBKT_	0
EX_salt_LSQBKT_e_RSQBKT_	-1
EX_trace_minerals_LSQBKT_e_RSQBKT_	-1
EX_vitamins_LSQBKT_e_RSQBKT_	-1
EX_yeast_extract_LSQBKT_e_RSQBKT_	-0.5
FeoB	0
GAM_biomass	60.91518569
LysAT	0
MalABC	14.60721918
MaltodextrinABC	0
NGAM	2.344
POR_acetaldehyde	0
PiT1	0.858765573
PstABCS	0
R00004	6.088201299
R00005	0
R00024	1.249444801
R00066	0
R00089	0
R00104	0.000407993
R00126	0
R00127	47.5539291
R00130	8.88E-05
R00135	0
R00137_H	0
R00143	0
R00150	0.413945283
R00156	0.303990439
R00158	0.202272799
R00161	4.05E-05
R00177	0.009969059
R00178	0.009969059
R00182	0
R00189	0.002282737
R00190	0
R00192	0
R00199	0
R00200	48.47755286
R00216	0.70142949
R00226	0.703554291
R00229	0
R00229_DASH_G	47.88377772
R00238	0.464543153
R00248	-4.23340204
R00253	0.735966308
R00258	0.010793244
R00261	0
R00271	0.317791823
R00286	0
R00289	0.104162224
R00291	0
R00292_zws	0.02542941
R00306	0
R00317	0
R00330	-50.04770612
R00332	0.108554782
R00345	0
R00351	-0.886905424
R00355	-5.408784099
R00371	-3.977631779
R00405	0
R00405_DASH_G	0
R00416	0
R00418	0
R00420	0
R00424	8.20E-05
R00425	0
R00431	-6.295689523
R00434	0
R00480	4.193059334
R00481_zws	0.002282737
R00485	0
R00489	8.88E-05
R00491	0
R00509	0
R00510	0
R00512	0.015065247
R00519	-0.329752067
R00529	0
R00551	0
R00566	0.003867748
R00570	-0.018375043
R00571	0.099049507
R00573	0
R00575	0
R00578	0.135301576
R00582	0
R00610	0
R00615	-0.000182079
R00617	0
R00658	-55.52298235
R00667	0.167804763
R00669	0
R00674	0.046931932
R00684	0
R00694	-0.171604503
R00700	0
R00709	0.886905424
R00717	0
R00720	0
R00722	0
R00734	-0.156251497
R00746	47.88377772
R00768	0
R00833	0
R00847	0
R00848	0
R00864	0
R00885	0
R00892	0
R00945	2.664824521
R00946	0.097876572
R00955	0
R00962	0
R00965	0.202272799
R00966	0
R00985	0.046931932
R00986	0
R00994	0.342849572
R00997	0
R01007	0
R01009	0
R01010	0
R01015	-26.45446639
R01036	0
R01049	0.581303822
R01054	5.92E-06
R01055	0
R01056	-2.205612683
R01057	-1.249444801
R01058	53.02409274
R01061	0
R01063	0
R01070	-26.52269443
R01071	-0.059050024
R01072	0.27076633
R01073	-0.046931932
R01078_zws	0
R01082	-0.70142949
R01083	0.221267493
R01086	0.211672483
R01087	0
R01090	-0.394454158
R01092	0
R01127	-0.329822274
R01130	0.108554782
R01132	0
R01135	0.221267493
R01137	0.019820595
R01157	0.003867748
R01161	0
R01163	0.059050024
R01187	0.007099044
R01196	47.24185842
R01197	-2.25E-06
R01200	0
R01206_zws	0
R01213	0.394454158
R01214	-0.309011341
R01216	-2.205612683
R01218	0.27076633
R01221	0.847764127
R01226	-2.205523892
R01229	0
R01230	0.108554782
R01231	0
R01248	-0.167804763
R01268	0
R01286	0.097876572
R01325	0.886905424
R01334	0
R01373	0.171604503
R01384	0
R01397	0.202272799
R01398	0.211672483
R01444	0
R01465	3.977631779
R01466	4.095182761
R01512	0
R01513	0
R01515	0
R01518	-55.52298235
R01520_zws	0
R01521_zws	0
R01547	0
R01550	0
R01555_zws	14.60721918
R01567	0
R01618	0
R01641	-0.374869981
R01648	0
R01652	0.394454158
R01658	0.116135788
R01663	0.019820595
R01665	-0.019820595
R01714	0.374869981
R01715	0.327856001
R01716	8.20E-05
R01724	0
R01728	0.156251497
R01771	4.193059334
R01773	-4.193059334
R01818	0
R01819_zws	0
R01821_zws	0
R01826	0.374869981
R01830_zws	0.374869981
R01857	0.013660157
R01869	0.318408588
R01870	-0.202272799
R01900	0.886905424
R01920_H	0.003704348
R01934	0.317791823
R01939	-0.317791823
R01954	0.211672483
R01978	-0.464543153
R01993	-0.202272799
R02002	0
R02003	0.116135788
R02016	0.066961504
R02017	0.019820595
R02018	0
R02019	0.013660157
R02021	0
R02024	0.033480752
R02060	0
R02061	0.116135788
R02082	-0.464543153
R02093	0.019820595
R02094	0.019820595
R02110_zws	0.012714705
R02111_zws	0
R02112_zws	0
R02133	0
R02135	-0.000188
R02142	0
R02199	-0.342849572
R02245	0.464543153
R02262	0
R02291	-4.193059334
R02300_H	-0.27076633
R02317	0
R02325	0
R02326	0.013660157
R02331	0
R02334_zws	0
R02340	0.046931932
R02412	0.374869981
R02413	-0.374869981
R02421_zws	0
R02472_zws	8.88E-05
R02540	0
R02558	0
R02664	0
R02720	0
R02740_zws	29.10317709
R02765	0
R02869_H	0.000476691
R02918	0.156251497
R02946_yz	0
R02985	0
R03005	0.002282737
R03012	0.059050024
R03013	0.059050024
R03024	0
R03035	8.88E-05
R03038	0.258587756
R03066	8.20E-05
R03067	0
R03083	0.374869981
R03084	0.374869981
R03096	0
R03180	0
R03223_H	0
R03243	-0.059050024
R03269	8.88E-05
R03298	0
R03314	0.167804763
R03317	0
R03319	0
R03348_H	0.002282737
R03425	0
R03444	0.317791823
R03457	0.059050024
R03458	0
R03459	0
R03460	0.374869981
R03471	0
R03472	0
R03503	0
R03508	0.046931932
R03509	0.046931932
R03527	0
R03530	0
R03531	0
R03613	0
R03646	0.207804735
R03647	0
R03648	0.135301576
R03650	0.022952487
R03651	0.06772781
R03654	0.280872721
R03655	0.059050024
R03656	0.342849572
R03657	0.394454158
R03658	0.317791823
R03659	0.087907513
R03660	0.171604503
R03661	0.167804763
R03662	0.190911294
R03663	0.172117982
R03664	0.046931932
R03665	0.309011341
R03801	0
R03802	0
R03896	0.342849572
R03898	0.342849572
R03905	0
R03913	0
R03914	0
R03968	0.394454158
R04001	-0.394454158
R04035	0.059050024
R04037	0.059050024
R04125	0
R04144	0.27076633
R04158	0.058067894
R04173	0
R04190	0
R04208	0.27076633
R04231	8.88E-05
R04292	0.002282737
R04316	0
R04325	0.27076633
R04326	0
R04371	-0.317791823
R04378	0
R04405	0
R04420	0
R04426	0.394454158
R04440	-0.703554291
R04441	0.703554291
R04448	0
R04457	0
R04463	0.27076633
R04481	0
R04509	-5.92E-06
R04520	0.058067894
R04558	0.059050024
R04559	0.270772251
R04591	0.270772251
R04620	0
R04640	0.059050024
R04710	0
R04780_zws	0
R04858	0
R04880	0
R04929	0
R04983	0
R04990	0
R05066	0
R05068	-0.342849572
R05069	0.342849572
R05070	0.342849572
R05071	0.703554291
R05085	0
R05142	0
R05220	0
R05222	0
R05225	0
R05226	0
R05233	0
R05234	0
R05287	0
R05332	0
R05338	-2.205612683
R05551	0
R05553	8.20E-05
R05577	0.172066634
R05578	0.35291375
R05590	0
R05679	0
R05680	0.065945306
R05743	0
R05768	0
R05790	0
R05804	14.60721918
R05805	26.52269443
R06513	0
R06613	0.019820595
R06859	0
R06917	0
R06927	0
R06975	0.329822274
R07159	0
R07160_H	0
R07161_H	0
R07168	-0.097876572
R07176	0
R07181	0
R07268	0
R07274	5.92E-06
R07280	0
R07281	0
R07302_yz	0
R07324	0.007099044
R07399	0.342849572
R07404_H	0.270772251
R07405	0.270772251
R07456	0
R08060	0
R08240	0
R08566_H	0
R08567_H	0
R08571_H	0
R08574	4.05E-05
R08639	14.50305696
R08648	0.342849572
R08946	0
R08966	0.014976455
R09107	0
R09365	0
R09378	8.88E-05
R09379	8.88E-05
R09394_zws	0
R09395	0
R09660	0.009969059
R09669	0
R09670	0
R09675	0
R09726	0
R09735	0
R09748	0
R09775	0.317791823
R09776	0.317791823
R09777	0.317791823
R09778	0.317791823
R09779	0.317791823
R09780_zws	-2.205612683
R09959	0
R09978	0
R09993	0
R10002	0
R10035_zws	0
R10039_zws	0
R10040_zws	0
R10061	0
R10093	0.464543153
R10147	0
R10267	0
R10268	0
R10280	0
R10281	0
R10337	0
R10338_H	0
R10339	0
R10347	0
R10455	0
R10460	0
R10463	0
R10531	0
R10555	1.249444801
R10602	0
R10703	0
R10711	-5.92E-06
R10712_H	-5.92E-06
R10806	0
R10820_DASH_G	0
R10820_zws	0
R10836	0
R10837	0
R10838	0
R10929	0.379477246
R10930	0.379477246
R10931	0.379477246
R10932	0.379477246
R10933	0.379477246
R10991	0
R11102	0
R11143	0
R11159_H	0.003064257
R11160	0.002723764
R11225	0
R11306	0
R11313	0
R11319	0
R11372	0
R11535	1.249444801
R11581	0
R11633	0
R11634	0
R11635	0
R11636	0
R11719	8.20E-05
R11889	0
R12594	0
RXN_19380	0
RXN_DASH_11880	0
SerK	5.92E-06
THFi	-0.27076633
THFs_2	8.20E-05
TP_C00954	0
TP_C01845	0
TP_C02632	0
TP_C03044	0
TP_C07086	0
TP_CO	-192.6537849
TP_CO2	240.9457125
TP_Cl	0.01552396
TP_Cys	-4.135089323
TP_ETOH	47.88377772
TP_H2	192.6537849
TP_H2O	-191.7847577
TP_H2S	0
TP_Mg	0
TP_NH3	0
TP_NH4	-4.673895
TP_Pyr	0
TP_ace	0
TP_acetoin	0
TP_iaa	0
TP_suc	0.002282737
TP_sulfur	0
TP_uracil	0
TP_urea	0.003867748
Thi4	-5.92E-06
TreABC	0
TrkHG	0.137889228
acetoin_prod	0
acs3	0
acs3G	0
acs4	0
acs4G	0
acs5	0
acs5G	0
acs6	0
acs6G	0
acs7	0
acs7G	0
acs8	0
acs8G	0
acs9	0
acs9G	4.014177392
adk2	0
adk3	0
adk4	0
adkd	0
adocbls2	0
ahmmps	0
alaAGCS	0
ala_DASH_t	-0.269381
ampABC	0
ampms2	-5.92E-06
app	0
applp	0
artABC	0
asp_ionization	0
aspdpd	0
aspdppABC	0
atgh	0.007877412
atih	0.007099044
atps	47.67951914
auxAEC	0
betaABC	0
betaineABC	0
btnt2i	0
caMscS	-0.003677556
carb_met	0.008150452
cblat2	0
cdgggpp3	0.007877412
cdggipt	0.007099044
cellobioseABC	0
cellopentaoseABC	0
cellotetraoseABC	0
cellotrioseABC	0
chiABC	0
chol	0
cholABC	0
cirpoMOP	0
coABC	0
colMFS	0
corABC	0
cuABC	0
cuagPATP	0
cycloABC	0
cysAT	4.014177392
cytoNCS	0
dggpgp	0.007877412
dhord7	-0.116135788
dna_met	0.032601807
entABC	0
fe3abc	0.005515209
fedcabc	0
fruMFS	0
galacDMT	0
gdgts3	0.021545719
gentiobioseABC	0
gluABC	0
glu_ionization	0
glut2r	0.2310895
glut4	0
gly_DASH_t	-0.08659
gpp	0
gtpABC	0
hco3	0.684717534
hopABC	0
ics	0
icsG	0
inoABC	0
ior2	0
ior3	0
ipddi3y	0.116135788
lacMFS	0
laminaribioseABC	0
lps_core_met	0.040752259
manABC	0
mbh	0
mbs	0
metABC	0
metAT	0
metDMT	0
metdpd	0
metdppABC	0
mnABC	0
mobdabc	0
moxMOP	0
mrp	1.935708287
nadptd	0
nadtd	5.92E-06
nfn1	2.950808631
nh4	4.250756952
niABC	0
nn5hbprt	0
nsr	0
oleABC	0
pla_met	0.000912851
pmvd	0.464543153
polya_DASH_t	0
polyas	0
pro_met	0.513478466
prodppABC	0
quinoMFS	0
rft	4.05E-05
rna_met	0.195610844
ros	0
rsr	0
rz5pp2	0
salt_convert	1
ser_DASH_t	2.426975375
sink_C02086	4.014177392
sink_C05382_LSQBKT_c_RSQBKT_	0.374869981
sink_C19787_LSQBKT_c_RSQBKT_	0.009969059
sink_C21615_LSQBKT_c_RSQBKT_	8.20E-05
so4ABC	0.012936634
sophoroseABC	0
sucMFS	0
sulTDT	0
tetraRND	0
thiABC	0.000188
thr_DASH_t	-0.054567
thzpsn	0
trace_met	0.011239473
trace_mineral_convert	1
triTTT	0
uaABC	0
vitamin_convert	1
vor4	0
xor1	4.014177392
xor2	0
yeast_extract_convert	0.5
zn2t4	0
